# Compensatory CSF2-driven macrophage activation promotes adaptive resistance to CSF1R inhibition in breast-to-brain metastasis

**DOI:** 10.1101/2021.06.07.447034

**Authors:** Florian Klemm, Alexander Schäffer, Anna Salamero-Boix, Tijna Alekseeva, Michael Schulz, Katja Niesel, Roeltje R. Maas, Marie Groth, Benelita T. Elie, Robert L. Bowman, Monika E. Hegi, Roy T. Daniel, Pia S. Zeiner, Jenny Zinke, Patrick N. Harter, Karl H. Plate, Johanna A. Joyce, Lisa Sevenich

## Abstract

Tumor microenvironment-targeted therapies are emerging as promising treatment options for different cancer types. Tumor-associated macrophages and microglia (TAMs) represent an abundant non-malignant cell type in brain metastases and have been proposed to modulate metastatic colonization and outgrowth. We used an inhibitor of colony stimulating factor 1 receptor (CSF1R) to target TAMs at distinct stages of the metastatic cascade in preclinical breast-to-brain metastasis models and found that CSF1R inhibition leads to anti-tumor responses in prevention and intervention trials. However, in established brain metastases, compensatory CSF2Rb-STAT5-mediated pro-inflammatory TAM activation blunted the ultimate efficacy of CSF1R inhibition by inducing neuro-inflammation gene signatures in association with wound repair responses that fostered tumor recurrence. Consequently, combined blockade of CSF1R and STAT5 signaling led to sustained tumor control, a normalization of microglial activation states and amelioration of neuronal damage.
