## Extended data Table 4 for "Compensatory CSF2-driven macrophage activation promotes adaptive resistance to CSF1R inhibition in breast-to-brain metastasis"

### Sheet: 2019_07_deg_tam_veh_cluster_go
Cluster	ID	Description	pvalue	p.adjust
1	GO:0043062	extracellular structure organization	6.96647e-07	0.00070222
1	GO:0050768	negative regulation of neurogenesis	2.76038e-05	0.00670864
1	GO:0010977	negative regulation of neuron projection development	3.72862e-05	0.00670864
1	GO:0051961	negative regulation of nervous system development	3.81846e-05	0.00670864
1	GO:0018149	peptide cross-linking	4.07786e-05	0.00670864
1	GO:0010721	negative regulation of cell development	5.30047e-05	0.00670864
1	GO:0038063	collagen-activated tyrosine kinase receptor signaling pathway	6.57913e-05	0.00670864
1	GO:0031345	negative regulation of cell projection organization	6.99476e-05	0.00670864
1	GO:0048844	artery morphogenesis	7.3405e-05	0.00670864
1	GO:0008361	regulation of cell size	7.69359e-05	0.00670864
2	GO:0010876	lipid localization	2.35877e-05	0.035924
2	GO:0006869	lipid transport	9.0315e-05	0.0525382
2	GO:1905952	regulation of lipid localization	0.00010349	0.0525382
2	GO:0000041	transition metal ion transport	0.000191409	0.0583031
2	GO:1905954	positive regulation of lipid localization	0.000191409	0.0583031
2	GO:0046916	cellular transition metal ion homeostasis	0.000257742	0.0654236
2	GO:0008202	steroid metabolic process	0.000350224	0.075634
2	GO:0032892	positive regulation of organic acid transport	0.000491439	0.075634
2	GO:0008203	cholesterol metabolic process	0.000631054	0.075634
2	GO:0032308	positive regulation of prostaglandin secretion	0.000681997	0.075634
3	GO:0050995	negative regulation of lipid catabolic process	8.80796e-06	0.0133969
3	GO:0046879	hormone secretion	3.37981e-05	0.0147898
3	GO:0009914	hormone transport	3.88949e-05	0.0147898
3	GO:0016485	protein processing	4.88873e-05	0.0148715
3	GO:0097084	vascular smooth muscle cell development	0.000165355	0.0254201
3	GO:0048871	multicellular organismal homeostasis	0.000169261	0.0254201
3	GO:0009611	response to wounding	0.000181216	0.0254201
3	GO:0031644	regulation of neurological system process	0.000184048	0.0254201
3	GO:0001890	placenta development	0.000216613	0.0254201
3	GO:0050727	regulation of inflammatory response	0.000232614	0.0254201
4	GO:0016064	immunoglobulin mediated immune response	8.08455e-07	0.000629755
4	GO:0019724	B cell mediated immunity	8.57977e-07	0.000629755
4	GO:0002443	leukocyte mediated immunity	2.0455e-06	0.00100093
4	GO:0002687	positive regulation of leukocyte migration	3.46617e-06	0.00109348
4	GO:0045807	positive regulation of endocytosis	9.03453e-06	0.00168543
4	GO:0006959	humoral immune response	9.18492e-06	0.00168543
4	GO:1905517	macrophage migration	1.15276e-05	0.00188028
4	GO:0002253	activation of immune response	1.55539e-05	0.00210862
4	GO:0006956	complement activation	1.79958e-05	0.00210862
4	GO:0048247	lymphocyte chemotaxis	1.86731e-05	0.00210862
5	GO:0050728	negative regulation of inflammatory response	1.66335e-06	0.00207586
5	GO:0002683	negative regulation of immune system process	3.53478e-06	0.0022057
5	GO:0031348	negative regulation of defense response	1.04499e-05	0.00434717
5	GO:0001818	negative regulation of cytokine production	2.55486e-05	0.00797115
5	GO:0050777	negative regulation of immune response	5.98767e-05	0.00994599
5	GO:1904705	regulation of vascular smooth muscle cell proliferation	6.02077e-05	0.00994599
5	GO:1990874	vascular smooth muscle cell proliferation	6.02077e-05	0.00994599
5	GO:0048662	negative regulation of smooth muscle cell proliferation	6.37564e-05	0.00994599
5	GO:0032102	negative regulation of response to external stimulus	9.47907e-05	0.010486
5	GO:0032945	negative regulation of mononuclear cell proliferation	0.000242681	0.0201911
6	GO:0048771	tissue remodeling	1.52465e-05	0.0157163
6	GO:0035455	response to interferon-alpha	3.72046e-05	0.0157163
6	GO:0031349	positive regulation of defense response	4.64987e-05	0.0157163
6	GO:0006874	cellular calcium ion homeostasis	4.66067e-05	0.0157163
6	GO:0055074	calcium ion homeostasis	6.01206e-05	0.0157163
6	GO:0042110	T cell activation	6.28149e-05	0.0157163
6	GO:0072503	cellular divalent inorganic cation homeostasis	6.65631e-05	0.0157163
6	GO:1903901	negative regulation of viral life cycle	6.87052e-05	0.0157163
6	GO:0034103	regulation of tissue remodeling	9.21115e-05	0.0165585
6	GO:0009615	response to virus	0.000100016	0.0165585
7	GO:0140014	mitotic nuclear division	7.80431e-31	1.75051e-27
7	GO:0000280	nuclear division	6.44874e-29	7.23227e-26
7	GO:0000070	mitotic sister chromatid segregation	8.16207e-27	4.57688e-24
7	GO:0007059	chromosome segregation	1.23407e-24	4.61337e-22
7	GO:0051783	regulation of nuclear division	1.28797e-20	3.61114e-18
7	GO:0007346	regulation of mitotic cell cycle	1.08284e-18	2.42881e-16
7	GO:0051983	regulation of chromosome segregation	1.57163e-15	2.93763e-13
7	GO:0044772	mitotic cell cycle phase transition	4.29236e-14	7.40598e-12
7	GO:0071174	mitotic spindle checkpoint	7.76989e-13	9.68215e-11
7	GO:1905819	negative regulation of chromosome separation	2.20762e-12	2.06321e-10
8	GO:0035456	response to interferon-beta	4.81574e-12	5.77408e-09
8	GO:0035458	cellular response to interferon-beta	4.06085e-09	2.43448e-06
8	GO:0009615	response to virus	1.06528e-08	3.19317e-06
8	GO:0051607	defense response to virus	2.98695e-08	7.16271e-06
8	GO:0019886	antigen processing and presentation of exogenous peptide antigen via MHC class II	9.25433e-08	1.84932e-05
8	GO:0006270	DNA replication initiation	2.79218e-06	0.000304348
8	GO:0034341	response to interferon-gamma	4.41142e-06	0.000424726
8	GO:1903900	regulation of viral life cycle	5.67973e-06	0.000453999
8	GO:0000075	cell cycle checkpoint	2.09514e-05	0.00132214
8	GO:0019079	viral genome replication	2.35691e-05	0.00134568
