## Extended data Table 5 for "Compensatory CSF2-driven macrophage activation promotes adaptive resistance to CSF1R inhibition in breast-to-brain metastasis"

### Sheet: MDA-BrM vehicle vs 7d BLZ
symbol	baseMean	log2FoldChange	pvalue	padj
OGN	17.4084	2.0889	0.000361014	0.0316939
LINC00707	176.592	1.50996	2.67494e-07	0.000573298
DDR2	24.3336	1.50222	0.00156553	0.07876
GPR156	23.5951	1.48308	0.000764671	0.0506594
HIST1H2AJ	42.4787	1.46226	0.000833539	0.0537295
CELF2-AS2	17.3085	1.42675	0.000877467	0.0556648
MTFR2	108.82	1.39167	1.91781e-05	0.00623723
LOC100506801	17.1566	1.3845	0.00223832	0.0975278
CCNF	421.212	1.29625	3.15256e-07	0.000573298
DDX12P	161.153	1.26412	6.15039e-05	0.0118935
LOC100288637	85.5458	1.26395	2.96802e-05	0.00771486
BRIP1	370.674	1.26042	1.79487e-08	8.56151e-05
XRCC2	246.186	1.24461	9.28466e-07	0.00122515
ADAMTS3	26.7406	1.19762	0.0011279	0.063359
ARHGAP11B	118.98	1.19556	1.21291e-05	0.00479737
ESPL1	289.021	1.18504	2.86899e-06	0.00207461
LOC642846	105.174	1.18429	5.94133e-05	0.0116922
ARHGAP11A	421.162	1.14811	5.25923e-05	0.0107514
CDK1	1990.87	1.1265	3.71299e-05	0.00856983
PPP1R3C	43.5724	1.10897	0.000216239	0.0225867
ESCO2	154.926	1.09793	8.68214e-05	0.0136529
BLM	142.985	1.07383	0.000248385	0.0243452
FBXO43	190.729	1.06156	0.000103511	0.0153379
NCAPH	685.167	1.05665	1.61379e-05	0.00583824
KIF18B	438.562	1.05006	9.45963e-05	0.0147057
GSG2	88.1148	1.03526	0.000321458	0.0289312
POLQ	177.959	1.01263	0.000226727	0.0231606
SKA1	203.941	1.01119	2.60136e-06	0.00207461
TOP2A	4348.77	1.0101	1.83942e-05	0.00618518
ZDHHC14	58.7535	-1.00467	0.000213634	0.0225867
FOXO1	189.969	-1.01015	9.41766e-07	0.00122515
BTBD6	203.251	-1.02417	0.00057796	0.0428529
FRAT2	257.476	-1.02737	0.000435703	0.0368929
GDF15	220.807	-1.02926	0.00235228	0.0998846
KHDRBS3	788.783	-1.02985	0.000883012	0.0556648
NR2F6	610.844	-1.03479	5.28288e-06	0.00290762
ITGB5	3282.44	-1.03816	6.85121e-10	9.80409e-06
B3GALT6	212.109	-1.04496	0.00152252	0.0775348
LINC01578	597.004	-1.06964	0.000187481	0.0216359
STK11	387.422	-1.07878	1.05423e-05	0.00455604
ZBED3	305.244	-1.09929	1.37085e-05	0.00516233
GXYLT2	135.07	-1.15578	5.1209e-05	0.010735
RNF187	785.592	-1.21058	5.02224e-06	0.00290762
ATOH8	51.932	-1.35231	0.00147934	0.0764235
KCNN2	24.5084	-1.36744	0.00232483	0.0995564
ZSWIM5	65.5118	-1.37125	3.05911e-05	0.00771486
CITED4	59.0726	-1.38624	0.000192028	0.0218557
ID4	295.157	-1.48588	2.60879e-05	0.00746636
SLC47A1	148.678	-1.50867	9.64472e-06	0.00445213
GPR153	38.0737	-1.67767	0.000154818	0.0194013
TMEM158	168.636	-1.75322	3.20502e-07	0.000573298
PKDCC	25.7889	-1.77814	0.00224907	0.0975278
PCDH20	117.22	-1.86488	8.86333e-06	0.00437359
LINC00326	28.3536	-1.93494	0.000464324	0.0375548
FGFR3	12.5901	-2.18969	0.00120836	0.0659984
TP63	45.634	-2.20534	2.19865e-06	0.00207461
MAOB	15.9535	-2.38489	0.000882417	0.0556648
ALDH3A1	19.2724	-2.49679	0.000228416	0.0231606
